# Causal Understanding of the Stone Dropping Task in Two Species of Macaw

**DOI:** 10.1101/2020.08.24.264390

**Authors:** Laurie O’Neill, Anthony Picaud, Ronan Hastings, Nina Buffenoir, Manfred Gahr, Auguste M.P. von Bayern

## Abstract

Causal understanding in animal cognition can be divided into two broad categories (Woodward, 2011): learned associations between cause and effect (Le Pelley et al., 2017) and understanding based on underlying mechanisms (Johnson and Ahn, 2017). One experiment that gives insight to animals’ use of causal mechanisms is the stone-dropping task. In this, subjects are given an opportunity to push a platform to make it collapse and are then required to innovate dropping a stone tool to recreate the platform collapsing (von Bayern et al., 2009). We describe how 16/18 subjects of two species of macaw (*n=18; Ara ambiguus (n=9)* & *Ara glaucogularis (n=9)*) were able to innovate the solution in this task. Many of the subjects were able to innovate the behaviour through exploratory object combination, but it is also possible that a mechanistic understanding of the necessity for contact with the platform influenced some subjects’ behaviour. All the successful subjects were able to recreate their novel stone-dropping behaviour in the first or second trial after innovation (and all trials thereafter) and they were also able to do the behaviour increasingly faster. This suggests they also rely on learned associations of cause and effect. However, in a transfer task in which subjects had to guide a stick tool to make it touch a differently positioned platform, all but one of the subjects failed. This would suggest that the majority of the subjects were not using an understanding of platform contact to solve the task, although the subjects’ difficulty with using stick tools may have also affected their performance in this transfer.
