## Supplementary material for "Causal Understanding of the Stone Dropping Task in Two Species of Macaw": Raw data file

### Sheet: Sheet1
Subject	Species	Condition	TrialNo	Success	SuccessTrNo	StoneDropNo	Stoneontop	StoneDropLat	TouchStoneLat	TouchStoneDur	TouchStonePer	TouchAppLat	TouchAppDur	TouchAppPer	TouchBoth	TouchBothPer
Acorn	ambiguus	Pretest	1	0		0	4		6.8	70.4	11.41	11.6	41.4	6.71	16.6	2.69
Acorn	ambiguus	Pretest	2	0		0	1		5.8	162.6	26.75	28	50.8	8.36	6.2	1.02
Acorn	ambiguus	Pretest	3	1	1	1	0	9.6	7.2	2.6	2.82	8.6	1.2	1.3	1.2	1.3
Acorn	ambiguus	Pretest	4	0		0	0		6.8	24.6	4.23	6.8	32.6	5.6	0	0
Acorn	ambiguus	Pretest	5	1	2	1	0	14.8	11.2	3.8	4.21	4.8	4	4.43	0.6	0.67
Acorn	ambiguus	Pretest	6	1	3	1	0	91.2	64.4	6	3.75	5.4	25.6	16	3.2	2
Acorn	ambiguus	Pretest	7	1	4	3	1	18.2	4	15.4	17.54	2	11.4	12.98	7	7.97
Acorn	ambiguus	Pretest	8	1	5	2	1	7	4.4	18.4	22.55	1.8	15.4	18.87	12.6	15.44
Acorn	ambiguus	Pretest	9	1	6	3	1	14.2	3.2	21.6	26.02	2	19.6	23.61	16.8	20.24
Acorn	ambiguus	Pretest	10	1	7	2	1	5	3.6	14	24.14	1.4	6.2	10.69	4.2	7.24
Acorn	ambiguus	Pretest	11	1	8	1	6	74.8	4.6	30.6	20.48	5.8	28	18.74	17.4	11.65
Acorn	ambiguus	Pretest	12	1	9	3	2	8.4	2	17	19.5	3.2	11.2	12.84	10.2	11.7
Acorn	ambiguus	Pretest	13	1	10	1	2	5.4	2	6.2	8.86	3	8	11.43	3.6	5.14
Acorn	ambiguus	Pretest	14	1	11	4	1	8.6	1	19.2	22.86	3	15.6	18.57	10.6	12.62
Acorn	ambiguus	Pretest	15	1	12	2	0	8.2	4.8	4.6	5.64	6.4	13	15.93	3.2	3.92
Acorn	ambiguus	Pretest	16	1	13	2	1	7.6	0.8	14.4	30.9	1.8	10	21.46	4.6	9.87
Acorn	ambiguus	Sticktest	1	0		0	0		50.2	5.8	0.97	5.2	38.8	6.5	0	0
Acorn	ambiguus	Sticktest	2	0		0	0		19.4	7.8	1.32	3.6	47	7.95	0	0
Acorn	ambiguus	Sticktest	3	0		0	0		17.6	5	0.83	6	45.6	7.58	0	0
Acorn	ambiguus	Sticktest	4	0		0	0		7.8	12.6	2.11	3.4	43.4	7.28	1.6	0.27
Acorn	ambiguus	Sticktest	5	0		0	0		27.8	7	1.19	9.4	49.8	8.43	0	0
Acorn	ambiguus	Sticktest	6	0		0	1		38.8	12.8	2.06	5.8	28.4	4.57	8.6	1.39
Alba	ambiguus	Pretest	1	0		0	0		64.6	27.4	4.47	199	2.8	0.46	0	0
Alba	ambiguus	Pretest	2	0		0	0		11.8	73.4	11.92	36.2	2.8	0.45	0.4	0.06
Alba	ambiguus	Pretest	3	0		0	0		1.2	11.8	1.88	437.4	1.8	0.29	0	0
Alba	ambiguus	Pretest	4	0		0	0		9.4	24.2	3.92	15.6	9	1.46	0.8	0.13
Alba	ambiguus	Pretest	5	0		0	1		0.4	131.6	21.98	71.8	21	3.51	4.4	0.73
Alba	ambiguus	Pretest	6	0		0	0		2.4	48.8	8.13	53.8	6.8	1.13	0	0
Alba	ambiguus	Criticaltest	1	0		0	1		134.8	75.8	12.27	0.8	206.2	33.38	11	1.78
Alba	ambiguus	Criticaltest	2	0		0	6		20.6	301.8	49.8	5	112.6	18.58	34.6	5.71
Alba	ambiguus	Criticaltest	3	0		0	1		17.4	43.6	7.06	25.2	218.8	35.44	10	1.62
Alba	ambiguus	Criticaltest	4	0		0	0		1.6	22.4	3.66	12	124.8	20.39	0	0
Alba	ambiguus	Criticaltest	5	0		0	0		16.6	46	7.58	0.2	179.2	29.51	1	0.16
Alba	ambiguus	Criticaltest	6	0		0	0		0.6	275.6	44.92	4	87.6	14.28	0.2	0.03
Enya	ambiguus	Pretest	1	0		0	0		133	100.8	16.4	147.2	80.6	13.11	5.2	0.85
Enya	ambiguus	Pretest	2	0		0	1		24.4	37.4	6.02	28	16.8	2.7	8	1.29
Enya	ambiguus	Pretest	3	0		0	3		21.2	76.2	12.43	7.6	58.6	9.56	13	2.12
Enya	ambiguus	Pretest	4	0		0	1		7	31	5.01	10	36	5.82	3.6	0.58
Enya	ambiguus	Pretest	5	0		0	1		13.6	18.4	2.91	107.2	27	4.28	4.6	0.73
Enya	ambiguus	Pretest	6	0		0	0		489.8	7.2	1.15	498.6	12	1.92	0	0
Enya	ambiguus	Criticaltest	1	0		0	2		17	10.6	1.73	2.6	115.8	18.94	4.4	0.72
Enya	ambiguus	Criticaltest	2	0		0	0		95.8	42.4	6.8	5.8	8.2	1.32	0	0
Enya	ambiguus	Criticaltest	3	1	1	1	0	154	1.6	21.6	9.48	65.2	29	12.73	4.4	1.93
Enya	ambiguus	Criticaltest	4	1	2	1	1	215.4	2.2	31.2	10.13	3.6	46	14.94	3.8	1.23
Enya	ambiguus	Criticaltest	5	1	3	1	1	171	3.4	28.2	11.03	4.6	100	39.12	15.4	6.03
Enya	ambiguus	Criticaltest	6	1	4	1	0	20.6	3	6.6	7.52	14.2	16.2	18.45	4.6	5.24
Enya	ambiguus	Criticaltest	7	1	5	1	1	89	2.2	16.4	9.67	71.8	75.4	44.46	15	8.84
Enya	ambiguus	Criticaltest	8	1	6	4	0	5.6	1	17.8	26.73	3.6	13.4	20.12	11.6	17.42
Enya	ambiguus	Criticaltest	9	1	7	1	0	16.4	9.2	7.4	8.51	2.2	11	12.64	6	6.9
Enya	ambiguus	Criticaltest	10	1	8	3	0	5	2.4	9	13.08	0.8	10.6	15.41	5.2	7.56
Enya	ambiguus	Criticaltest	11	1	9	2	0	6.8	2.6	14.4	18.05	1	12.6	15.79	11.4	14.29
Enya	ambiguus	Criticaltest	12	1	10	4	0	6	1.6	18.2	22.86	0.8	15.2	19.1	13.6	17.09
Enya	ambiguus	Criticaltest	13	1	11	2	0	7.6	1.4	16.2	22.01	0.8	13.4	18.21	12.2	16.58
Enya	ambiguus	Criticaltest	14	1	12	3	0	9.8	0.4	26.4	41.12	0.4	22.2	34.58	22.2	34.58
Enya	ambiguus	Sticktest	1	0		0	0			0	0	7.2	30.4	5.07	0	0
Enya	ambiguus	Sticktest	2	0		0	0		24.4	7.4	1.21	6.2	50.6	8.27	0	0
Enya	ambiguus	Sticktest	3	0		0	0		172.2	14.2	2.33	4.8	31	5.09	0	0
Enya	ambiguus	Sticktest	4	0		0	0		6	3.4	0.56	16.2	41.4	6.81	0	0
Enya	ambiguus	Sticktest	5	0		0	1		277.6	9.8	1.58	10.2	19.2	3.09	6	0.97
Enya	ambiguus	Sticktest	6	0		0	0		173.4	5.4	0.89	20.8	42.4	6.98	2.8	0.46
Hagrid	ambiguus	Pretest	1	1	1	1	0	33.6	25.4	8.4	7.43	9.4	17.8	15.75	2.2	1.95
Hagrid	ambiguus	Pretest	2	1	2	1	1	4.6	2.8	15.6	13.4	1.8	9.4	8.08	9	7.73
Hagrid	ambiguus	Pretest	3	1	3	1	1	14	6.4	7.8	9.73	2	18.8	23.44	6.8	8.48
Hagrid	ambiguus	Pretest	4	1	4	2	0	38.4	27.4	18.2	14.94	1.4	37.2	30.54	11.2	9.2
Hagrid	ambiguus	Pretest	5	1	5	1	0	31.2	27.2	5.6	4.73	1	34.8	29.39	3.8	3.21
Hagrid	ambiguus	Pretest	6	1	6	4	0	19.4	9.8	23.2	32.4	1	30.2	42.18	19.2	26.82
Hagrid	ambiguus	Pretest	7	1	7	1	0	92.8	16	16.8	9.57	3.6	49	27.9	1.4	0.8
Hagrid	ambiguus	Pretest	8	1	8	1	0	109.4	3.4	21.6	11.88	1.6	61.2	33.66	5	2.75
Hagrid	ambiguus	Pretest	9	1	9	1	0	10.8	9.4	4.8	6	6.2	2.6	3.25	1.6	2
Hagrid	ambiguus	Pretest	10	1	10	2	0	11.6	7.4	15.2	17.63	0.4	9.2	10.67	9	10.44
Hagrid	ambiguus	Pretest	11	1	11	2	0	5.8	2.2	15	15.82	1	7.8	8.23	7	7.38
Hagrid	ambiguus	Pretest	12	1	12	1	0	8.4	5.8	13.8	20.97	1.6	3.2	4.86	2.8	4.26
Hagrid	ambiguus	Sticktest	1	0		0	14		24.6	138.6	22.46	26	228.8	37.08	81	13.13
Hagrid	ambiguus	Sticktest	2	0		0	4		9	61	9.75	10.4	64	10.23	17	2.72
Hagrid	ambiguus	Sticktest	3	0		0	8		1.8	113.4	18.47	0.6	130.6	21.27	34.4	5.6
Hagrid	ambiguus	Sticktest	4	0		0	0		1.8	102.8	16.55	1	84.6	13.62	7.4	1.19
Hagrid	ambiguus	Sticktest	5	0		0	1		15.2	22.2	3.74	36.4	41.6	7.01	7.8	1.31
Hagrid	ambiguus	Sticktest	6	0		0	0		42.8	11	1.79	44	58.8	9.59	2.2	0.36
Hazel	ambiguus	Pretest	1	0		0	2		1.6	171.6	28.01	4.2	202.2	33.01	23.4	3.82
Hazel	ambiguus	Pretest	2	0		0	2		4.8	75.2	12.39	7.8	167.2	27.55	17.2	2.83
Hazel	ambiguus	Pretest	3	1	1	1	0	182.6	7.2	99	37.93	71.4	12.2	4.67	7.2	2.76
Hazel	ambiguus	Pretest	4	1	2	2	4	315.2	26.2	64	15.83	17.6	211	52.2	25.2	6.23
Hazel	ambiguus	Pretest	5	1	3	2	0	11.2	7.4	15.6	19.35	9.2	9.8	12.16	7.4	9.18
Hazel	ambiguus	Pretest	6	1	4	2	0	15.8	6.8	13.6	15.93	9.4	18.8	22.01	9	10.54
Hazel	ambiguus	Pretest	7	1	5	3	0	17	3.2	15.2	16.63	10	13.8	15.1	7.4	8.1
Hazel	ambiguus	Pretest	8	1	6	4	0	4.4	1.6	16	20.73	3.4	12	15.4	6.8	8.81
Hazel	ambiguus	Pretest	9	1	7	2	0	4.4	0.4	7.2	9.42	0.8	18	23.56	4.8	6.28
Hazel	ambiguus	Pretest	10	1	8	2	0	3.6	0.4	21.2	36.93	1	20.4	35.54	17.4	30.31
Hazel	ambiguus	Pretest	11	1	9	3	0	8.6	4	16.2	21.43	1	15.8	20.9	10	13.23
Hazel	ambiguus	Pretest	12	1	10	3	0	6.6	3.6	12	15.75	0.8	6.8	8.92	4.8	6.3
Hazel	ambiguus	Pretest	13	1	11	5	0	4.4	2.6	17.4	23.39	1	7.2	9.68	7.2	9.68
Hazel	ambiguus	Pretest	14	1	12	2	0	4.2	1.6	20.6	27.61	0.2	9.4	12.6	8.2	10.99
Hazel	ambiguus	Pretest	15	1	13	3	0	9	3.2	19	25.13	0.6	5	6.61	5	6.61
Hazel	ambiguus	Pretest	16	1	14	3	0	3.2	1.2	24.6	52.34	0.6	7.6	16.17	7.6	16.17
Luna	ambiguus	Pretest	1	0		0	3		0	214.4	34.12	7.4	118.4	18.84	8.2	1.3
Luna	ambiguus	Pretest	2	0		0	1		5.4	204.4	32.77	200	33	5.29	7.8	1.25
Luna	ambiguus	Pretest	3	0		0	1		2.4	184	30.12	22.8	108.8	17.81	5	0.82
Luna	ambiguus	Pretest	4	0		0	1		3	103	17.5	22.4	18.2	3.01	3.6	0.6
Luna	ambiguus	Pretest	5	0		0	1		1	93.2	15.41	118	20.4	3.37	6	0.99
Luna	ambiguus	Pretest	6	1	1	1	1	230.4	0.8	53	16.76	157	34.4	10.88	3.4	1.08
Luna	ambiguus	Pretest	7	1	2	1	2	36	5	16.8	15.14	9.4	21.8	19.64	6	5.41
Luna	ambiguus	Pretest	8	1	3	2	0	9.8	1	9.6	11.03	5	9.4	10.8	2.8	3.22
Luna	ambiguus	Pretest	9	1	4	6	2	37.2	5.2	29.4	23.26	6.8	19.8	15.66	15.2	12.03
Luna	ambiguus	Pretest	10	1	5	4	2	19.2	3.4	17	16.77	4.4	21.2	20.91	11.2	11.5
Luna	ambiguus	Pretest	11	1	6	2	1	8.2	0.6	8.8	16.12	3.6	13.8	25.27	3.4	6.23
Luna	ambiguus	Pretest	12	1	7	5	0	3.4	0.4	18.8	15.85	1.6	17.2	14.5	8.6	7.25
Luna	ambiguus	Pretest	13	1	8	3	0	2.4	0.4	8.8	10.71	1.2	7	8.52	4	4.87
Luna	ambiguus	Pretest	14	1	9	4	0	5.4	1.4	13.6	15.53	2.6	8.4	9.59	8.4	9.59
Luna	ambiguus	Pretest	15	1	10	2	1	3	0.6	8.4	10.45	1.2	5.4	6.72	5.4	6.72
Luna	ambiguus	Pretest	16	1	11	3	0	5.2	1	9	11.63	2.8	8.4	10.85	4.4	5.68
Luna	ambiguus	Pretest	17	1	12	1	0	9.4	1.6	4.4	6.55	5.2	3.2	4.76	1.6	2.38
Luna	ambiguus	Sticktest	1	0		0	0		2.6	0.8	0.13	4.6	141.4	22.9	0	0
Luna	ambiguus	Sticktest	2	0		0	3		10.2	121.8	19.72	0.8	159.4	25.81	17.4	2.82
Luna	ambiguus	Sticktest	3	0		0	0		4.6	2.6	0.43	9.4	46.4	7.59	0	0
Luna	ambiguus	Sticktest	4	0		0	0			0	0	6.2	40.6	6.59	0	0
Luna	ambiguus	Sticktest	5	0		0	0			0	0	8.2	18.8	3.12	0	0
Luna	ambiguus	Sticktest	6	0		0	0		351.2	13.6	2.25	1.6	7.4	1.23	0	0
Madame	ambiguus	Pretest	1	0		0	0		40	121.2	19.52	9.57	59.4	9.57	3.2	0.52
Madame	ambiguus	Pretest	2	0		0	2		3.6	92.2	14.78	19.8	96.8	15.51	7	1.12
Madame	ambiguus	Pretest	3	0		0	2		8.4	278	44.97	19.4	26.6	4.3	3.2	0.52
Madame	ambiguus	Pretest	4	0		0	1		4.6	466.8	75.02	44	24.8	3.99	8.8	1.41
Madame	ambiguus	Pretest	5	1	1	1	0	16.4	6.8	9.8	10.38	4.6	4.6	4.87	3.4	3.6
Madame	ambiguus	Pretest	6	1	2	1	0	23.8	22.8	4.4	4.5	19.6	1.2	1.23	1.2	1.23
Madame	ambiguus	Pretest	7	1	3	4	1	24.4	7.2	27.2	27.25	2	16.6	16.63	11.8	11.82
Madame	ambiguus	Pretest	8	1	4	2	0	16.6	6.4	17.8	18.66	1.8	9.4	9.85	7.2	7.55
Madame	ambiguus	Pretest	9	1	5	2	0	12.6	5.4	17.2	19.82	2.8	9.8	11.29	1.4	8.53
Madame	ambiguus	Pretest	10	1	6	4	0	6.2	3.2	17.6	34.65	1.8	7.6	14.96	7	13.78
Madame	ambiguus	Pretest	11	1	7	1	1	23.2	20.2	8.4	8.68	22.2	8.2	8.47	3.8	3.93
Madame	ambiguus	Pretest	12	1	8	1	0	5.6	0.4	5.4	7.05	3.8	15.8	20.63	2	2.61
Madame	ambiguus	Pretest	13	1	9	2	2	12.4	0.4	15.4	16.35	2.8	12	12.74	8.6	9.13
Madame	ambiguus	Pretest	14	1	10	2	0	3.4	0.4	6.8	8.11	2.2	14.4	17.18	4	4.77
Madame	ambiguus	Pretest	15	1	11	2	4	34.8	0.4	29.6	26.96	1.6	20	18.21	10	9.11
Madame	ambiguus	Pretest	16	1	12	3	1	4.2	0.4	21.4	32.33	1.4	9	13.6	6.2	9.37
Madame	ambiguus	Sticktest	1	0		0	0		5.8	5.2	0.89	13.4	208	35.79	0	0
Madame	ambiguus	Sticktest	2	0		0	0		89.4	11.8	1.91	4.6	114	18.42	0	0
Madame	ambiguus	Sticktest	3	0		0	0		78.4	53	8.65	8	36.4	5.94	0	0
Madame	ambiguus	Sticktest	4	0		0	1		4	417.2	68.98	15.8	54.2	8.96	8.4	1.39
Madame	ambiguus	Sticktest	5	0		0	0		30.6	79.4	13.29	3.8	64.8	10.85	0	0
Madame	ambiguus	Sticktest	6	0		0	7		7.2	468.4	78.8	41.6	83	13.96	65.2	10.97
Rita	ambiguus	Pretest	1	0		0	0		2.2	173.4	28.31	52.8	135.8	22.17	4.6	0.75
Rita	ambiguus	Pretest	2	0		0	0		5.2	444.4	74.02	21.2	63.8	10.63	7.6	1.27
Rita	ambiguus	Pretest	3	0		0	0		3.4	172.6	27.78	198.4	6.4	1.03	0	0
Rita	ambiguus	Pretest	4	0		0	0		0.8	78.6	12.86	57.4	43	7.03	0	0
Rita	ambiguus	Pretest	5	0		0	1		3.2	187.4	31.03	9	96.6	15.99	13.6	2.25
Rita	ambiguus	Pretest	6	1	1	1	2	291.6	2.4	223.4	58.94	53.6	60.6	15.99	30.6	8.07
Rita	ambiguus	Pretest	7	1	2	1	0	179.4	68.2	28.4	11.43	81	33.2	13.37	2.4	0.97
Rita	ambiguus	Pretest	8	1	3	1	1	11.6	5	12.4	16.02	6.6	11.2	14.47	7.2	9.3
Rita	ambiguus	Pretest	9	1	4	1	0	9.6	3.6	6.2	8.42	6.4	11.6	15.76	3.4	4.62
Rita	ambiguus	Pretest	10	1	5	1	0	13.8	1.2	12.8	16	8.2	10.2	12.75	5.8	7.25
Rita	ambiguus	Pretest	11	1	6	1	0	7.8	3.6	4.4	5.2	5.2	2.8	3.31	2.8	3.31
Rita	ambiguus	Pretest	12	1	7	1	1	26.2	24	6.2	6.86	25.2	5.6	6.19	3.4	3.76
Rita	ambiguus	Pretest	13	1	8	1	1	3.8	0.2	9.6	11.21	2	10.6	12.38	5.6	6.54
Rita	ambiguus	Pretest	14	1	9	2	1	5.6	2.4	19.2	24.18	3.8	15	18.89	12.6	15.87
Rita	ambiguus	Pretest	15	1	10	2	0	10	7	8.6	11.11	8.8	4	5.17	2.8	3.62
Rita	ambiguus	Pretest	16	1	11	2	1	5	0.6	17.6	22.51	3.4	8.4	10.74	7.8	9.97
Rita	ambiguus	Pretest	17	1	12	2	1	8	0.4	16.2	34.32	2	7.8	16.53	4.6	9.75
Rita	ambiguus	Sticktest	1	0		0	0		5	12.6	2.11	8	273.2	45.75	0	0
Rita	ambiguus	Sticktest	2	0		0	0		188.2	0.8	0.13	2.4	65	10.65	0	0
Rita	ambiguus	Sticktest	3	0		0	5		1.8	283.4	46.35	3	122.6	20.05	31.6	5.17
Rita	ambiguus	Sticktest	4	0		0	3		1	388.4	62.32	8.8	80	12.84	21.4	3.43
Rita	ambiguus	Sticktest	5	0		0	4		3.8	458.2	74.14	1	289.2	46.8	231.8	37.51
Rita	ambiguus	Sticktest	6	0		0	5		27.6	130.6	20.77	1.4	197.4	31.39	61.6	9.8
Shouty	ambiguus	Pretest	1	0		0	0		8	65.4	10.33	236.4	1.2	0.19	0	0
Shouty	ambiguus	Pretest	2	0		0	0		10.6	41.8	6.91		0	0	0	0
Shouty	ambiguus	Pretest	3	0		0	2		7.8	123.6	20.42	16	44.2	7.3	12	1.98
Shouty	ambiguus	Pretest	4	0		0	1		47.2	64.6	10.76	120	11.4	1.9	5.4	0.9
Shouty	ambiguus	Pretest	5	0		0	1		14.6	30.8	5.17	19.8	11.6	1.95	3.6	0.6
Shouty	ambiguus	Pretest	6	1	1	1	0	14.6	9.8	5	5.76	12.6	2.8	3.23	2.2	2.53
Shouty	ambiguus	Pretest	7	1	2	1	3	273	4	43.8	12.77	5.8	38.6	11.25	19.6	5.71
Shouty	ambiguus	Pretest	8	1	3	2	3	153.8	12	72.4	30.6	14.2	22	9.3	18	7.61
Shouty	ambiguus	Pretest	9	1	4	2	0	12	0	14	15.73	9.4	6.4	7.19	6.4	7.19
Shouty	ambiguus	Pretest	10	1	5	1	1	16.6	2.4	10.4	11.61	5	16	17.86	5.6	6.25
Shouty	ambiguus	Pretest	11	1	6	2	0	14.6	6.4	13.2	21.02	11.4	8.8	14.01	6.8	10.83
Shouty	ambiguus	Pretest	12	1	7	1	1	12.6	10.2	6.2	7.85	5.4	6.2	7.85	3	3.8
Shouty	ambiguus	Pretest	13	1	8	2	0	9.2	6.2	6.8	8.92	3.4	5.4	7.09	3.4	4.46
Shouty	ambiguus	Pretest	14	1	9	1	0	8.2	5.2	3.2	4.1	3.2	2.8	3.89	1.4	1.79
Shouty	ambiguus	Pretest	15	1	10	3	2	9.4	4.2	15.4	16.96	1.6	7.4	8.15	5.4	5.95
Shouty	ambiguus	Pretest	16	1	11	5	0	6.4	4.8	16.4	22.1	3	9.2	12.4	9.2	12.4
Shouty	ambiguus	Pretest	17	1	12	3	0	7.6	5.8	21.2	27.89	4	13.8	18.16	10.2	13.42
Shouty	ambiguus	Sticktest	1	0		0	0		219.8	2	0.33	5.8	30.4	5.03	0	0
Shouty	ambiguus	Sticktest	2	0		0	0		437.6	1.6	0.27	6	16.2	2.72	0	0
Shouty	ambiguus	Sticktest	3	0		0	0		13.4	0.6	0.1	13.4	23.4	3.87	0	0
Shouty	ambiguus	Sticktest	4	0		0	0		20.2	5.6	0.94	3.6	48.8	8.23	0	0
Shouty	ambiguus	Sticktest	5	0		0	0			0	0	9.2	86.8	14.79	0	0
Shouty	ambiguus	Sticktest	6	0		0	0		137.2	5.2	0.84	32	9	1.45	0	0
Captain	glaucogularis	Pretest	1	0		0	7		5.6	129		35.4	44.4		30.6
Captain	glaucogularis	Pretest	2	0		0	2		7.8	34.4	5.38	22.6	93.2	14.58	5.6	0.88
Captain	glaucogularis	Pretest	3	0		0	1		132.4	17	2.69	138	22.4	3.54	3.4	0.54
Captain	glaucogularis	Pretest	4	0		0	1		5.2	3.8	0.59	14.8	4.8	0.74	0.8	0.12
Captain	glaucogularis	Pretest	5	0		0	1		294.4	6.2	0.98	301.4	6.4	1.1	1.4	0.22
Captain	glaucogularis	Pretest	6	0		0	0			0	0	471	10.6	1.7	0	0
Captain	glaucogularis	Criticaltest	1	0		0	2		11	26.2	4.16	2.2	50.4	8	9.4	1.49
Captain	glaucogularis	Criticaltest	2	0		0	0		329	13.6	2.16	2.8	40.4	6.42	0	0
Captain	glaucogularis	Criticaltest	3	0		0	1		320.6	19	3.1	9.6	13.6	2.15	0.6	0.09
Captain	glaucogularis	Criticaltest	4	0		0	2		4.4	40.2	6.43	2	26.8	4.29	12.8	2.5
Captain	glaucogularis	Criticaltest	5	0		0	0		9	6.2	0.97	4.6	3.8	0.6	0	0
Captain	glaucogularis	Criticaltest	6	1	1	1	2	321.4	16	25.2	6.05	6.4	27.4	6.58	12	2.88
Captain	glaucogularis	Criticaltest	7	0		0	10		5	61.2	9.79	1.4	131.8	21.08	31.2	4.99
Captain	glaucogularis	Criticaltest	8	1	2	1	0	17.8	12.2	5.8	4.85	10.8	12	10.03	4.6	3.85
Captain	glaucogularis	Criticaltest	9	1	3	2	10	557	4	70.2	10.72	1.8	83.8	12.8	46.2	7.06
Captain	glaucogularis	Criticaltest	10	1	4	1	2	9.4	8.4	10.6	9.31	5	8.8	7.73	6.2	5.45
Captain	glaucogularis	Criticaltest	11	1	5	3	5	22	17.8	30.6	12.15	1	29.2	22.09	14.8	11.2
Captain	glaucogularis	Criticaltest	12	1	6	3	1	15.4	6.2	28.2	19.8	2	19.8	13.9	18.6	13.06
Captain	glaucogularis	Criticaltest	13	1	7	3	0	6.4	6.2	27.4	37.53	3.8	12.6	17.26	11.8	16.16
Captain	glaucogularis	Criticaltest	14	1	8	1	0	7.4	2.2	8.8		5	2.6		2.6
Captain	glaucogularis	Criticaltest	15	1	9	3	0	11.2	1.6	20.4		3.8	11.4		6.6
Captain	glaucogularis	Criticaltest	16	1	10	4	0	19.8	2.2	29.4		14.2	29		17.8
Captain	glaucogularis	Criticaltest	17	1	11	2	0	8.8	1.4	30.8		2.8	18.4		18.4
Captain	glaucogularis	Criticaltest	18	1	12	4	0	7	1.2	29		5.6	16.8		13.8
Captain	glaucogularis	Criticaltest	19	1	13	1	0	11.2	1.4	27		4.4	18.2		16.4
Captain	glaucogularis	Sticktest	1	0		0	4		8.2	74.8	11.9	1.6	138.2	21.99	49.8	7.92
Captain	glaucogularis	Sticktest	2	0		2	7	271	11.6	64.4	9.9	6.6	161.4	24.81	46.2	7.1
Captain	glaucogularis	Sticktest	3	0		0	3		37.4	54.8	8.86	6.6	129.4	20.92	36.4	5.89
Captain	glaucogularis	Sticktest	4	0		0	0		545.8	1.6	0.25	505.4	8.6	1.34	0	0
Captain	glaucogularis	Sticktest	5	0		0	2		57.8	26.6	4.24	50	38.6	6.16	15.6	2.49
Captain	glaucogularis	Sticktest	6	0		0	1		15.2	40.8	6.57	16.6	42.4	6.83	20.6	3.32
Charlie	glaucogularis	Pretest	1	0		0	0		3.6	44.2	6.93		0	0	0	0
Charlie	glaucogularis	Pretest	2	0		0	3		18	91	14.79	47.8	47.2	7.67	23.2	3.77
Charlie	glaucogularis	Pretest	3	0		0	0		441.8	2.2	0.32	431.4	0.8	0.11	0	0
Charlie	glaucogularis	Pretest	4	0		0	2		7	150.8	23.34	23.2	14.4	2.23	12.6	1.95
Charlie	glaucogularis	Pretest	5	0		0	2		356.6	20.4	3.27	343	13.6	2.18	7	1.12
Charlie	glaucogularis	Pretest	6	0		0	1		365.6	3.6	0.53	354.4	5.8	0.85	2	0.29
Charlie	glaucogularis	Criticaltest	1	1	1	1	1	135	18.4	20.8	8.5	5.6	96.6	39.46	14.6	5.96
Charlie	glaucogularis	Criticaltest	2	1	2	3	4	20.4	4.4	38.6	25.73	1	48	32	29.4	19.6
Charlie	glaucogularis	Criticaltest	3	1	3	2	4	54	10.8	40.4	28.17	0.6	46.8	32.64	26.6	18.55
Charlie	glaucogularis	Criticaltest	4	1	4	2	1	11.6	7	15.8	14.77	1.4	27.2	25.42	14.4	13.46
Charlie	glaucogularis	Criticaltest	5	1	5	2	0	6.6	1.8	22.8	22.75	0.8	22.8	22.75	19.6	19.56
Charlie	glaucogularis	Criticaltest	6	1	6	1	4	57.6	5.8	32.2	29.98	3	40	37.24	17.4	16.2
Charlie	glaucogularis	Criticaltest	7	1	7	1	0	13.6	8	5.8	6.76	5.8	5.8	6.76	3.6	4.2
Charlie	glaucogularis	Criticaltest	8	1	8	5	1	21.8	2.4	34.6	31.4	1.4	31	28.13	24.6	22.32
Charlie	glaucogularis	Criticaltest	9	1	9	6	0	4.6	3	26.8	27.97	1.2	23.2	24.22	17	17.75
Charlie	glaucogularis	Criticaltest	10	1	10	6	0	4.6	1.8	25.2	20.69	1	20.8	17.08	18.4	15.11
Charlie	glaucogularis	Criticaltest	11	1	11	6	0	7.6	3.6	26	28.51	0.6	18.8	20.61	15	16.45
Charlie	glaucogularis	Criticaltest	12	1	12	2	0	8.8	4.4	8.8	18.41	1.8	8	16.74	5.8	12.13
Charlie	glaucogularis	Sticktest	1	1	1	1	1	209.8	34.8	63	18.94	8.6	145.4	43.72	52.4	15.75
Charlie	glaucogularis	Sticktest	2	0		0	1		3.6	51.6	7.17	1.4	47	6.53	40.2	5.58
Charlie	glaucogularis	Sticktest	3	0		2	1	109.2	2	114.6	16.43	2	317	45.45	96.4	13.82
Charlie	glaucogularis	Sticktest	4	0		1	0	116.2	3.8	212.4	33.68	0.2	232.6	36.89	192	30.45
Charlie	glaucogularis	Sticktest	5	0		1	0	113.2	39.4	61.2	9.5	41.4	67.8	10.52	50.8	7.88
Charlie	glaucogularis	Sticktest	6	0		0	0		313.4	77.8	11.85	311.8	77.8	12.1	56.8	8.83
Gargamel	glaucogularis	Pretest	1	0		0	0		0.2	27.4	12.66	0.2	102.8	47.5	0.2	0.09
Gargamel	glaucogularis	Pretest	2	0		0	0		28.2	31.8	4.77	64	4.6	0.69	0	0
Gargamel	glaucogularis	Pretest	3	0		0	0			0	0	184.6	0.4	0.06	0	0
Gargamel	glaucogularis	Pretest	4	0		0	0		25.2	30	4.56	108.8	8	1.22	0	0
Gargamel	glaucogularis	Pretest	5	0		0	0			0	0	148.2	0	0.28	0	0
Gargamel	glaucogularis	Pretest	6	0		0	0		9.2	4.4	0.7	7.6	5	0.79	0	0
Gargamel	glaucogularis	Criticaltest	1	0		0	0		21.4	27	4.23	6.2	41.6	6.52	0	0
Gargamel	glaucogularis	Criticaltest	2	0		0	0		22.8	17.4	2.73	9.4	9.2	1.44	0	0
Gargamel	glaucogularis	Criticaltest	3	0		0	0		29.4	17.2	6.5	4.8	57.2	20.11	0	0
Gargamel	glaucogularis	Criticaltest	4	1	1	1	0	48.2	43.4	8	4.78	5.2	38.4	22.94	1.4	0.84
Gargamel	glaucogularis	Criticaltest	5	0		0	0		10.6	26.4	4.74	5.4	345.4	61.97	0	0
Gargamel	glaucogularis	Criticaltest	6	1	2	1	0	12.2	5.6	6.8	6.43	8	5	4.73	4.4	4.16
Gargamel	glaucogularis	Criticaltest	7	1	3	3	1	125.8	7.4	88.8	28.65	10.8	73	23.55	40.6	13.1
Gargamel	glaucogularis	Criticaltest	8	1	4	3	0	40.2	5.8	39.6	28.86	11.2	29.2	21.28	25.2	18.37
Gargamel	glaucogularis	Criticaltest	9	1	5	3	0	39.2	6.2	39	29.6	13.6	37.4	29.13	27.2	21.18
Gargamel	glaucogularis	Criticaltest	10	1	6	3	0	21.8	5.2	29	23.46	13.4	32.6	26.38	22.2	17.96
Gargamel	glaucogularis	Criticaltest	11	1	7	4	0	12.2	5.6	35.2	44.67	7	29.6	37.56	25.4	32.23
Gargamel	glaucogularis	Criticaltest	12	1	8	3	0	10.2	6.2	24.4	13.65	5.8	22	12.3	20.2	11.3
Gargamel	glaucogularis	Criticaltest	13	1	9	5	0	13.4	7.6	23.4	16.76	6.8	17.8	12.75	17.2	12.32
Gargamel	glaucogularis	Criticaltest	14	1	10	4	0	17.2	7	43.4	34.23	4.8	33.6	26.5	33.6	26.5
Gargamel	glaucogularis	Criticaltest	15	1	11	2	0	13	9.6	12.6	11.21	5	17.4	15.48	9.4	8.36
Gargamel	glaucogularis	Criticaltest	16	1	12	5	0	8.6	5.6	32.4	25.43	4.8	24.2	19	24.2	19
Gargamel	glaucogularis	Criticaltest	17	1	13	4	0	14	9.4	28.6	36.48	5.8	22.8	29.08	20.2	25.77
Gargamel	glaucogularis	Sticktest	1	0		0	0			0	0	8.6	0.2	0.03	0	0
Gargamel	glaucogularis	Sticktest	2	0		0	0			0	0	8.2	14	18.62	0	0
Gargamel	glaucogularis	Sticktest	3	0		0	0		94.8	36.4	5.73	8	166.6	26.23	0	0
Gargamel	glaucogularis	Sticktest	4	0		0	0		22.4	35.6	5.51	6.2	114	17.65	14.4	2.23
Gargamel	glaucogularis	Sticktest	5	0		0	0		53.2	11.2	1.73	7	380.4	58.83	0	0
Gargamel	glaucogularis	Sticktest	6	0		0	0		27.2	1.8	0.28	8.6	16.8	2.65	0	0
Hannibal	glaucogularis	Pretest	1	0		0	0		302.2	11.4	1.77	18.8	34.6	5.36	0	0
Hannibal	glaucogularis	Criticaltest	1	0		0	0		7.6	88.6	14.9	7.6	241.6	38.42	0	0
Hannibal	glaucogularis	Criticaltest	2	0		0	0		16.8	72	11.42	15.6	101.2	16.5	0	0
Hannibal	glaucogularis	Criticaltest	3	0		0	0		17	67	9.73	13.2	80.6	11.7	0	0
Hannibal	glaucogularis	Criticaltest	4	0		0	0		79.4	27.2	4.28	28	40.4	6.35	0	0
Hannibal	glaucogularis	Criticaltest	5	0		0	0		576.8	33.6	4.86	338.4	7.6	1.1	0	0
Hannibal	glaucogularis	Criticaltest	6	0		0	0			0	0	208	2.6	0.41	0	0
Lady	glaucogularis	Pretest	1	0		0	1		328.6	33.6	5.37	239.2	137.4	21.94	12.2	1.95
Lady	glaucogularis	Pretest	2	0		0	0		263.4	16.4	2.61	261.8	115.2	18.33	0	0
Lady	glaucogularis	Pretest	3	0		0	1		1.2	64.4	9.87	3.2	102.2	15.66	25.6	3.92
Lady	glaucogularis	Pretest	4	0		0	2		267	30.4	3.49	693.8	13.2	1.52	13.2	1.52
Lady	glaucogularis	Pretest	5	0		0	0		278.4	0.6	0.09	286	0.6	0.09	0	0
Lady	glaucogularis	Pretest	6	0		0	0		166.4	5	0.81	62.8	10.4	1.69	1.8	0.29
Lady	glaucogularis	Criticaltest	1	0		0	0		109.6	6	1.25	75.6	316.6	66.1	2.4	0.5
Lady	glaucogularis	Criticaltest	2	1	1	1	0	305.2	142	16.4	4.09	99	93.4	23.28	2.6	0.65
Lady	glaucogularis	Criticaltest	3	1	2	1	1	50.8	17.2	31.6	22.64	2.8	20.2	14.47	6.6	4.73
Lady	glaucogularis	Criticaltest	4	1	3	1	0	164.8	7.8	82.8	30.87	6.2	89	33.18	24.8	9.25
Lady	glaucogularis	Criticaltest	5	1	4	3	0	34.6	27.4	34	26.77	20.4	28	22.05	23.2	18.27
Lady	glaucogularis	Criticaltest	6	1	5	2	0	11.4	7.4	11.2	12.64	3.2	11.6	13.09	7.8	8.8
Lady	glaucogularis	Criticaltest	7	1	6	1	0	13.4	9.6	13.4	15.51	8.2	4	4.63	4	4.63
Lady	glaucogularis	Criticaltest	8	1	7	1	0	22.4	17.8	4.8	4.44	20.6	2	1.85	2	1.85
Lady	glaucogularis	Criticaltest	9	1	8	3	0	11	0.6	21.2	10.18	3	62.8	30.16	12.8	6.15
Lady	glaucogularis	Criticaltest	10	1	9	3	0	11.8	2.2	27.4	29.53	3.8	20	21.55	16.2	17.46
Lady	glaucogularis	Criticaltest	11	1	10	3	0	6.4	1.2	15.4	18.51	2.2	14	16.83	9.6	11.54
Lady	glaucogularis	Criticaltest	12	1	11	2	0	216	208	22.2	7.46	209.8	11.8	3.97	11.8	3.97
Lady	glaucogularis	Criticaltest	13	1	12	1	0	374	369.2	10.2	0.88	371.8	2.4	0.21	2.4	0.21
Lady	glaucogularis	Sticktest	1	0		0	0		22.8	34.4	6.4	27.2	268.8	49.98	21	3.9
Lady	glaucogularis	Sticktest	2	0		0	1		42.8	22	3.31	32.2	373.6	56.23	13	1.96
Lady	glaucogularis	Sticktest	3	0		0	0		130.8	20.8	2.97	0	101.8	14.54	17.8	2.54
Lady	glaucogularis	Sticktest	4	0		0	2		5	36.8	5.49	2	123	18.34	12.8	1.91
Lady	glaucogularis	Sticktest	5	0		1	1	289.8	2.2	121.8	19.3	12.6	514	80.29	95.4	14.9
Lady	glaucogularis	Sticktest	6	0		0	0		3.8	19	2.92	1.4	76.6	11.77	12.8	1.97
LongJohn	glaucogularis	Pretest	1	0		0	2		22.2	224.8	36.4	166	185.8	29.79	29.8	4.78
LongJohn	glaucogularis	Pretest	2	0		0	2		108.8	38	5.93	111.8	29.4	4.59	15.6	2.43
LongJohn	glaucogularis	Pretest	3	0		0	5		10.8	116.2	17.89	16.2	177.2	27.28	67.2	10.34
LongJohn	glaucogularis	Pretest	4	0		0	1		7	56.6	9.09	7	211.2	33.91	9.8	1.57
LongJohn	glaucogularis	Pretest	5	0		0	1		28.2	40.6	6.15	21.6	46	6.96	24.8	3.75
LongJohn	glaucogularis	Pretest	6	0		0	2		10.8	51.6	8.11	14	47.4	7.45	18.8	2.95
LongJohn	glaucogularis	Criticaltest	1	1	1	1	0	178.8	10.2	16.6	6.38	7.8	86.8	33.38	1.8	0.69
LongJohn	glaucogularis	Criticaltest	2	1	2	1	1	143.8	122.8	16.8	7.32	2.8	147.4	64.2	10.6	4.62
LongJohn	glaucogularis	Criticaltest	3	0		0	1		29.2	51	7.65	8.2	50.8	7.62	23	3.45
LongJohn	glaucogularis	Criticaltest	4	1	3	1	0	98.4	93.2	5.4	3.11	10.6	83	47.87	3.8	2.19
LongJohn	glaucogularis	Criticaltest	5	1	4	3	1	104.6	87.8	20.2	11.45	6.4	86.4	48.98	10.8	6.12
LongJohn	glaucogularis	Criticaltest	6	1	5	2	0	77.4	52.4	41.6	25.09	3.6	75	45.24	29	17.49
LongJohn	glaucogularis	Criticaltest	7	1	6	5	0	11	4.6	32.6	34.39	3.6	27.8	29.32	22.6	23.84
LongJohn	glaucogularis	Criticaltest	8	1	7	2	0	7	4	6.4	7.29	1.6	13.6	15.49	4.2	4.78
LongJohn	glaucogularis	Criticaltest	9	1	8	6	0	13.4	7.8	29	40.39	2.6	22.6	31.48	17.6	24.51
LongJohn	glaucogularis	Criticaltest	10	1	9	1	0	12.4	5.2	7.4	7.84	7.8	4.8	5.08	4.8	5.08
LongJohn	glaucogularis	Criticaltest	11	1	10	6	1	7	2.6	18.8	30.52	3.8	11.6	18.83	10.4	16.88
LongJohn	glaucogularis	Criticaltest	12	1	11	3	0	5.6	3.8	7.6	11.14	5.2	9.4	13.78	3	4.4
LongJohn	glaucogularis	Criticaltest	13	1	12	7	0	8.4	3.6	16.6	25.15	6	11.2	16.97	8	12.12
LongJohn	glaucogularis	Criticaltest	14	1	13	3	0	6.8	3.6	11.6	18.08	5.4	8.4	13.08	4.2	6.54
LongJohn	glaucogularis	Criticaltest	15	1	14	2	1	6.2	2.8	13.8	15.37	4.4	7.6	8.46	6.6	7.35
LongJohn	glaucogularis	Sticktest	1	0		0	0			0	0	514.2	0.6	0.09	0	0
LongJohn	glaucogularis	Sticktest	2	0		0	2		5.6	71	10.35	4.2	101.8	14.84	29.6	4.31
LongJohn	glaucogularis	Sticktest	3	0		0	0		14.4	9.2	1.42	15.8	35.8	5.52	6.2	0.96
LongJohn	glaucogularis	Sticktest	4	0		0	4		453.2	69.4	2.94	448.2	122.6	5.19	41.8	1.77
LongJohn	glaucogularis	Sticktest	5	0		0	4		16.4	54.8	7.5	19	106.6	14.58	26.2	3.58
Mowgli	glaucogularis	Pretest	1	0		0	6		1	91	14.8	1.8	97.6	15.88	27.4	4.46
Mowgli	glaucogularis	Pretest	2	0		0	3		3	41	6.71	9.2	17.6	2.88	9.2	1.51
Mowgli	glaucogularis	Pretest	3	0		0	1		6.2	25.4	4.07	0.4	21.8	3.49	7.2	1.15
Mowgli	glaucogularis	Pretest	4	0		0	0		16.2	8	1.34	19.6	3.8	0.64	0	0
Mowgli	glaucogularis	Pretest	5	0		0	1		12.6	49.6	8.02	21.2	63.2	10.22	5.2	0.84
Mowgli	glaucogularis	Pretest	6	0		0	0		74.8	4	0.63		0	0	0	0
Mowgli	glaucogularis	Criticaltest	1	0		0	3		65.8	53.2	9.02	4.2	110.8	18.79	9.4	1.59
Mowgli	glaucogularis	Criticaltest	2	1	1	1	1	22.2	9.8	6	6.32	2.8	12.4	13.05	4.4	4.63
Mowgli	glaucogularis	Criticaltest	3	1	2	1	2	34	26	6.8	7.16	20.8	14.6	15.37	3.4	3.58
Mowgli	glaucogularis	Criticaltest	4	1	3	1	0	7	5	2.8	3.83	4.4	11.6	15.85	2.2	3.01
Mowgli	glaucogularis	Criticaltest	5	1	4	1	1	10	7.2	4	5.41	1.4	15.8	21.35	2.4	3.24
Mowgli	glaucogularis	Criticaltest	6	1	5	1	0	10.6	6.8	4	4.8	1	10.4	12.47	3	3.6
Mowgli	glaucogularis	Criticaltest	7	1	6	6	1	6.6	2.2	17.6	36.97	0	15.2	31.93	13	27.31
Mowgli	glaucogularis	Criticaltest	8	1	7	4	0	4	1.4	10.2	14.49	2.8	9	12.78	6	8.52
Mowgli	glaucogularis	Criticaltest	9	1	8	3	1	6.2	1.2	8.6	12.95	2.2	7.2	10.84	6.2	9.34
Mowgli	glaucogularis	Criticaltest	10	1	9	2	0	7	4.2	5.8	8.87	5.2	10.6	16.21	3.2	4.89
Mowgli	glaucogularis	Criticaltest	11	1	10	3	0	7.2	1.2	13	20.25	2.6	7.4	11.53	5.8	9.03
Mowgli	glaucogularis	Criticaltest	12	1	11	3	0	5.2	1.6	10.2	14.83	2.8	11	15.99	7.8	11.34
Mowgli	glaucogularis	Criticaltest	13	1	12	2	0	4	1	11	19.1	3	14	24.31	8.2	14.24
Mowgli	glaucogularis	Sticktest	1	0		1	0	57	20	19.2	3.28	6.4	55.2	9.42	11.4	1.94
Mowgli	glaucogularis	Sticktest	2	1	1	1	0	54.4	1.6	18.2	12.62	2.6	35.4	24.55	13.4	9.29
Mowgli	glaucogularis	Sticktest	3	1	2	2	1	47.8	3	56.4	23.27	4	88.2	36.39	40.8	16.83
Mowgli	glaucogularis	Sticktest	4	1	3	3	0	14.2	6	23.2	24.42	6.6	20.2	21.26	19.8	20.84
Mowgli	glaucogularis	Sticktest	5	1	4	1	0	17.4	1.4	19.8	23.86	2.2	17.4	20.96	17.4	20.96
Mowgli	glaucogularis	Sticktest	6	0		2	0	75	2.2	104.2	17.66	3.6	71.8	12.17	66.6	11.29
Mowgli	glaucogularis	Sticktest	7	0	5	4	2	15.8	4.6	68	11.45	5.8	342	57.58	54	9.09
Mowgli	glaucogularis	Sticktest	8	1	6	3	1	11.4	3.2	45	30.08	1	43.4	29.01	34	22.73
Mowgli	glaucogularis	Sticktest	9	1	7	8	2	24.4	4.6	130.4	41.03	1.6	132.8	41.79	102.2	32.16
Mowgli	glaucogularis	Sticktest	10	0		7	1	17.8	5.8	103.6	17.65	2.2	198.2	33.76	79.2	13.49
Mowgli	glaucogularis	Sticktest	11	1	8	1	0	12.6	2.6	16	19.05	3.8	14.8	17.62	14.8	17.62
Mowgli	glaucogularis	Sticktest	12	1	9	1	0	8.6	1.2	6	8	3.6	7	9.33	5.2	6.93
Mowgli	glaucogularis	Sticktest	13	1	10	7	0	14	4.2	121.6	57.74	5.6	83.6	39.7	74.4	35.33
Mowgli	glaucogularis	Sticktest	14	1	11	1	0	11.8	1.4	11.4	16.15	3.2	9.6	13.6	9.6	13.6
Mowgli	glaucogularis	Sticktest	15	1	12	6	0	10.6	2	112.2	17.94	4	196.2	31.37	78.4	12.54
Mowgli	glaucogularis	Sticktest	16	1	13	2	0	36.2	4.8	10.8	12.33	30.6	25.8	29.45	8	9.13
Mowgli	glaucogularis	Sticktest	17	1	14	2	0	10.4	5	14.8	14.51	6.4	13.8	13.53	13.4	13.14
Mowgli	glaucogularis	Sticktest	18	1	15	2	0	19.4	5.6	22	23.45	6.8	20.8	22.17	20.8	22.17
Mowgli	glaucogularis	Sticktest	19	1	16	10	0	12.8	5.4	156.2	48.57	7	100.8	31.34	93.2	28.98
Mowgli	glaucogularis	Sticktest	20	1	17	2	0	16.6	3.4	17.6	20.85	5	16.6	19.67	16	18.96
Mowgli	glaucogularis	Sticktest	21	0		6	0	43.4	7	154.4	27.48	8.2	90	16.02	86.8	15.45
MrHuang	glaucogularis	Pretest	1	0		0	2		6.2	184.8	30.52	20.6	29	4.79	6	0.99
MrHuang	glaucogularis	Pretest	2	0		0	5		21.4	79.2	12.68	41	29.8	4.77	9.2	1.47
MrHuang	glaucogularis	Pretest	3	0		0	2		9	85.4	14.28	12	19.2	3.21	3.8	0.64
MrHuang	glaucogularis	Pretest	4	0		0	1		336.4	29.2	4.94	81.6	17.2	2.91	12	2.03
MrHuang	glaucogularis	Pretest	5	0		0	6		28.2	69.8	11.57	30.2	49.8	8.26	24.4	4.05
MrHuang	glaucogularis	Pretest	6	0		0	0		451.4	49	8.27	474.6	28.6	4.82	0.6	0.1
MrHuang	glaucogularis	Criticaltest	1	0		0	0		35.6	15.6	2.64	10.4	191.2	32.38	0	0
MrHuang	glaucogularis	Criticaltest	2	0		0	1		5.8	33.4	5.43	8.2	139.8	22.74	7.4	1.2
MrHuang	glaucogularis	Criticaltest	3	1	1	1	2	40	10.4	21.2	19	8	13.8	12.37	10.4	9.32
MrHuang	glaucogularis	Criticaltest	4	1	2	2	6	61.2	8	54	42.59	6.8	37.2	29.34	34	26.81
MrHuang	glaucogularis	Criticaltest	5	1	3	1	0	6.2	3	9.6	14.77	1.8	9.2	14.15	5	7.69
MrHuang	glaucogularis	Criticaltest	6	1	4	1	3	8.2	3.6	14.6	21.41	2.6	11.8	17.3	10.2	14.96
MrHuang	glaucogularis	Criticaltest	7	1	5	1	3	10.4	6.8	13.4	16.22	2.6	13.4	16.22	9	10.9
MrHuang	glaucogularis	Criticaltest	8	1	6	3	0	9	5.4	15	28.3	3.4	14.2	26.79	11	20.75
MrHuang	glaucogularis	Criticaltest	9	1	7	2	1	74.8	62.4	20.2	13.74	63.4	18	12.24	13.6	9.25
MrHuang	glaucogularis	Criticaltest	10	1	8	3	0	8.4	5.8	12.6	18.1	6.4	7	10.06	6.8	9.77
MrHuang	glaucogularis	Criticaltest	11	1	9	4	0	17.2	8.6	25.2	26.64	14.6	21.2	22.41	16.4	17.34
MrHuang	glaucogularis	Criticaltest	12	1	10	2	0	7.4	4	7.6	10.83	5	9.2	13.11	5.2	7.41
MrHuang	glaucogularis	Criticaltest	13	1	11	4	0	5.2	2.4	13.4	14.79	3.2	9.6	10.6	8.4	9.27
MrHuang	glaucogularis	Criticaltest	14	1	12	3	0	11.2	6.4	14.2	23.99	8	9	15.2	9	15.2
MrHuang	glaucogularis	Sticktest	1	0		0	0		4.6	6.4	1.08	7.2	100.6	17	3.8	0.64
MrHuang	glaucogularis	Sticktest	2	0		1	0	44.4	17.8	38.2	6.32	18.4	123.8	20.48	33.6	5.56
MrHuang	glaucogularis	Sticktest	3	0		0	0		229.2	14	2.32	230.4	147.8	24.45	9.6	1.59
MrHuang	glaucogularis	Sticktest	4	0		0	0		6	19.4	3.25	6.8	104.4	17.48	16.2	2.71
MrHuang	glaucogularis	Sticktest	5	0		0	0		10.4	11.8	1.96	11.6	116.6	19.37	8.2	1.36
MrHuang	glaucogularis	Sticktest	6	0		0	3		6	79.4	13.35	6.8	97.2	16.35	52.6	8.85
Paco	glaucogularis	Pretest	1	1	1	1	1	43.4	12.6	10.4	9.25	1.8	22.6	20.11	3.2	2.85
Paco	glaucogularis	Pretest	2	1	2	3	0	7.6	5	11.8	15.13	3.6	12.8	16.41	7.6	9.74
Paco	glaucogularis	Pretest	3	1	3	5	0	8.4	6.2	18.8	23.68	4.2	14.6	18.39	11.6	14.61
Paco	glaucogularis	Pretest	4	1	4	3	1	8.8	2.4	11.2	13.86	1.8	16.8	20.79	7.2	8.91
Paco	glaucogularis	Pretest	5	1	5	4	0	5.2	4	12.6	16.94	2.8	9.4	12.63	6	8.06
Paco	glaucogularis	Pretest	6	1	6	4	0	6.2	5	12.2	26.52	4.2	10.8	23.48	6.6	14.35
Paco	glaucogularis	Pretest	7	1	7	5	0	3.6	0.8	12.2	17.63	1.6	8	11.56	6.6	9.54
Paco	glaucogularis	Pretest	8	1	8	5	0	3.4	1	10.4	14.99	2.2	7.8	11.24	4.8	6.92
Paco	glaucogularis	Pretest	9	1	9	5	0	3.6	1.4	12.4	19.02	2.4	6.6	10.12	5.8	8.9
Paco	glaucogularis	Pretest	10	1	10	3	0	2.8	0.4	12.6	18.86	1.6	6.8	10.18	6	8.98
Paco	glaucogularis	Pretest	11	1	11	4	0	1.6	0.6	10.8	15.61	1.6	7.6	10.98	5.6	8.09
Paco	glaucogularis	Pretest	12	1	12	4	0	6.6	4.4	11.8	16.03	6	6.8	9.24	3.2	4.35
Paco	glaucogularis	Sticktest	1	0		0	3		3	109.4	18.91	4.4	327	56.52	55.4	9.57
Paco	glaucogularis	Sticktest	2	0		0	3		1.8	86	14.67	3	291.8	49.76	27.2	4.64
Paco	glaucogularis	Sticktest	3	0		0	3		1.4	76.4	12.72	1.4	75.6	12.59	16.8	2.8
Paco	glaucogularis	Sticktest	4	0		0	0		21.6	73.8	11.58	23	32.2	5.05	6.6	1.04
Paco	glaucogularis	Sticktest	5	0		0	1		5.8	144.8	24.17	7.4	109.8	18.32	31	5.17
Paco	glaucogularis	Sticktest	6	0		0	3		4.4	87.4	13.76	13.2	99.6	15.68	21.2	3.34
